# Loss of MTPAP disrupts mitochondrial RNA processing causing upregulation of type I interferon signalling

**DOI:** 10.64898/2026.05.04.722669

**Authors:** Alexandre Pierga, Yan de Souza Angelo, Adham Safieddine, Marie-Noelle Benassy, Blaise Didry-Barca, Marie Rozen, Luís Seabra, Claire Lovo, Sylvie Bannwarth, Sandra Lacas-Gervais, Gittan Kollberg, Carola Hedberg-Oldfors, Antri Savvidou, Dominique Weil, Yanick J. Crow, Alice Lepelley

## Abstract

Mitochondrial poly-A polymerase (MTPAP) is essential for mitochondrial mRNA (mt-mRNA) polyadenylation, a critical step in mt-mRNA maturation. Mutations in *MTPAP* have been reported to cause a mitochondrial cytopathy. Here, we provide evidence of enhanced type I interferon (IFN) signalling in the blood of patients carrying mutations in *MTPAP*. Further, deletion of *MTPAP* in a fibroblast cell model led to abnormalities in mitochondrial respiration and mtRNA processing, and an upregulation of type I IFN signalling. Notably, both in patients fibroblast and in MTPAP-deleted cells, we observed the accumulation of non-coding mtRNA and mitochondrial double-stranded RNA (mt-dsRNA) within enlarged mitochondrial RNA granules. Cytosolic release of mt-dsRNA led to type I IFN induction mediated primarily by the RNA sensor MDA5 and its adaptor MAVS. Our findings reveal a novel consequence of MTPAP dysfunction, highlighting how impaired mtRNA maturation can drive innate immune system activation.
