## Supplementary Tables S7-S8 for "Loss of MTPAP disrupts mitochondrial RNA processing causing upregulation of type I interferon signalling"

### Sheet: Supplementary Table 7
	Table S7. Sequences of smFISH probes
Sequence Name	Sequence
rc-MT-CO1_1	CAT GAG CTG GAG TCC TAG GCA CAG CTT TAC ACT CGG ACC TCG TCG ACA TGC ATT
rc-MT-CO1_2	CCA GGC TTC GGA ATA ATC TCC CAT ATT GTT TAC ACT CGG ACC TCG TCG ACA TGC ATT
rc-MT-CO1_3	ATG TTC GCC GAC CGT TGA CTA TTC TCT ATT ACA CTC GGA CCT CGT CGA CAT GCA TT
rc-MT-CO1_4	CTA CTC CTG CTC GCA TCT GCT ATA GTT TAC ACT CGG ACC TCG TCG ACA TGC ATT
rc-MT-CO1_5	TCT CCT TAC ACC TAG CAG GTG TCT CCT TAC ACT CGG ACC TCG TCG ACA TGC ATT
rc-MT-CO1_6	CGT CCT AAT CAC AGC AGT CCT ACT TCT TTA CAC TCG GAC CTC GTC GAC ATG CAT T
rc-MT-CO1_7	CAG TCC TAG CTG CTG GCA TCA CTA TAT TAC ACT CGG ACC TCG TCG ACA TGC ATT
rc-MT-CO1_8	CCC ATT CTA TAC CAA CAC CTA TTC TGA TTT TTA CAC TCG GAC CTC GTC GAC ATG CAT T
rc-MT-CO1_9	TCG GTC ACC CTG AAG TTT ATA TTC TTA TCC TTT ACA CTC GGA CCT CGT CGA CAT GCA TT
rc-MT-CO1_10	ATG ATA TCA ATT GGC TTC CTA GGG TTT ATC GTT TAC ACT CGG ACC TCG TCG ACA TGC ATT
rc-MT-CO1_11	TGA AAT GAT CTG CTG CAG TGC TCT GAG CTT ACA CTC GGA CCT CGT CGA CAT GCA TT
rc-MT-CO1_12	CTA GGA TTC ATC TTT CTT TTC ACC GTA GGT GGT TAC ACT CGG ACC TCG TCG ACA TGC ATT
rc-MT-CO1_13	ATA GGA GCT GTA TTT GCC ATC ATA GGA GGC TTA CAC TCG GAC CTC GTC GAC ATG CAT T
rc-MT-CO1_14	AAC TTT CTT CCC ACA ACA CTT TCT CGG CTT ACA CTC GGA CCT CGT CGA CAT GCA TT
rc-MT-CO1_15	ACA TCC TAT CAT CTG TAG GCT CAT TCA TTT ACA CTC GGA CCT CGT CGA CAT GCA TT
rc-MT-CO1_16	TTT CAT GAT TTG AGA AGC CTT CGC TTC GAA GCT TAC ACT CGG ACC TCG TCG ACA TGC ATT
rc-MT-CO1_17	TAA GCC TCC TTA TTC GAG CCG AGC TGT TAC ACT CGG ACC TCG TCG ACA TGC ATT
rc-MT-CO1_18	GCC AGC CAG GCA ACC TTC TAG GTA ACT TAC ACT CGG ACC TCG TCG ACA TGC ATT
rc-MT-CO1_19	TAC CCT CCC TTA GCA GGG AAC TAC TCT TAC ACT CGG ACC TCG TCG ACA TGC ATT
rc-MT-CO1_20	CTG GAG CCT CCG TAG ACC TAA CCA TCT TAC ACT CGG ACC TCG TCG ACA TGC ATT
rc-MT-CO1_21	TTT CAC CTC CGC TAC CAT AAT CAT CGC TTA CAC TCG GAC CTC GTC GAC ATG CAT T
rc-MT-CO1_22	GTA GCC CAC TTC CAC TAT GTC CTA TCT TAC ACT CGG ACC TCG TCG ACA TGC ATT
MTCO1_2	GTAGTCCGAGTAACGTCGGGGCATTCCGTTACACTCGGACCTCGTCGACATGCATT
MTCO1_3	TCCTATGATGGCAAATACAGCTCCTATTGTTACACTCGGACCTCGTCGACATGCATT
MTCO1_4	AGTCAGTTGCCAAAGCCTCCGATTATGATTTACACTCGGACCTCGTCGACATGCATT
MTCO1_5	ATGTATACGGGTTCTTCGAATGTGTGGTAGGGTTACACTCGGACCTCGTCGACATGCATT
MTCO1_6	TGGAGGGTTCTTCTACTATTAGGACTTTTCGCTTACACTCGGACCTCGTCGACATGCATT
MTCO1_7	TGATAGGATGTTTCATGTGGTGTATGCATCGGTTACACTCGGACCTCGTCGACATGCATT
MTCO1_8	ATGGATTTTGGCGTAGGTTTGGTCTAGGGTGTTTACACTCGGACCTCGTCGACATGCATT
MTCO1_9	ATTTCATATTGCTTCCGTGGAGTGTGGCGATTACACTCGGACCTCGTCGACATGCATT
MTCO1_10	ACGTCTATTCCTACTGTAAATATATGGTGTGCTTACACTCGGACCTCGTCGACATGCATT
MTCO1_11	CAGAATAGGTGTTGGTATAGAATGGGGTCTCCTTACACTCGGACCTCGTCGACATGCATT
MTCO1_12	GAGGTTGCGGTCTGTTAGTAGTATAGTGATGCTTACACTCGGACCTCGTCGACATGCATT
MTCO1_13	AGAGGGGCGTTTGGTATTGGGTTATGGCAGTTACACTCGGACCTCGTCGACATGCATT
MTCO1_14	AAGATGGTTAGGTCTACGGAGGCTCCAGGTTACACTCGGACCTCGTCGACATGCATT
MTCO1_15	ATATCGGGGGCACCGATTATTAGGGGAACTTACACTCGGACCTCGTCGACATGCATT
MTCO1_16	GCCTCCACTATAGCAGATGCGAGCAGTTACACTCGGACCTCGTCGACATGCATT
MTCO1_17	CTGGCCCAGCTCGGCTCGAATAAGGATTACACTCGGACCTCGTCGACATGCATT
MTCO1_18	CTAGGGCTCAGAGCACTGCAGCAGATTTACACTCGGACCTCGTCGACATGCATT
MTCO1_19	GCTTAGAGCTGTGCCTAGGACTCCAGTTACACTCGGACCTCGTCGACATGCATT
MTCO1_20	TCAGCTAAATACTTTGACGCCGGTGGGGATTACACTCGGACCTCGTCGACATGCATT
MTCO1_21	GGACTGCTGTGATTAGGACGGATCAGACGTTACACTCGGACCTCGTCGACATGCATT
MTCO1_22	TGGGAGTAGTTCCCTGCTAAGGGAGGGTATTACACTCGGACCTCGTCGACATGCATT
MTCO1_23	TGTAGATGTGGTCGTTACCTAGAAGGTTGCCTTACACTCGGACCTCGTCGACATGCATT

### Sheet: Supplementary Table 8
Table S8. Codeset design for Mitostring
Target	Accession	Position	NSID	Target Sequence
ABCF1 (Housekeeping)	NM_001090.2	851-950	NM_001090.2:850	GATGTCCTCCCGCCAAGCCATGTTAGAAAATGCATCTGACATCAAGCTGGAGAAGTTCAGCATCTCCGCTCATGGCAAGGAGCTGTTCGTCAATGCAGAC
CLTC (Housekeeping)	NM_004859.2	291-390	NM_004859.2:290	GGGTATCAACCCAGCAAACATTGGCTTCAGTACCCTGACTATGGAGTCTGACAAATTCATCTGCATTAGAGAAAAAGTAGGAGAGCAGGCCCAGGTGGTA
GUSB (Housekeeping)	NM_000181.1	1351-1450	NM_000181.1:1350	CGGTCGTGATGTGGTCTGTGGCCAACGAGCCTGCGTCCCACCTAGAATCTGCTGGCTACTACTTGAAGATGGTGATCGCTCACACCAAATCCTTGGACCC
HPRT1 (Housekeeping)	NM_000194.1	241-340	NM_000194.1:240	TGTGATGAAGGAGATGGGAGGCCATCACATTGTAGCCCTCTGTGTGCTCAAGGGGGGCTATAAATTCTTTGCTGACCTGCTGGATTACATCAAAGCACTG
TUBB (Housekeeping)	NM_178014.2	321-420	NM_178014.2:320	TGGTGGATCTAGAACCTGGGACCATGGACTCTGTTCGCTCAGGTCCTTTTGGCCAGATCTTTAGACCAGACAACTTTGTATTTGGTCAGTCTGGGGCAGG
TRNK_MT-ATP8	NC_012920.1	8305-8404	NC_012920.1:8304	CTAACTTAGCATTAACCTTTTAAGTTAAAGATTAAGAGAACCAACACCTCTTTACAGTGAAATGCCCCAACTAAATACTACCGTATGGCCCACCATAATT
MT-ATP6_MT-CO3	NC_012920.1	9152-9251	NC_012920.1:9151	TCCAAGCCTACGTTTTCACACTTCTAGTAAGCCTCTACCTGCACGACAACACATAATGACCCACCAATCACATGCCTATCATATAGTAAAACCCAGCCCA
MT-ATP6	HSMT_ATP6.1	332-431	HSMT_ATP6.1:331	GCACAGTGATTATAGGCTTTCGCTCTAAGATTAAAAATGCCCTAGCCCACTTCTTACCACAAGGCACACCTACACCCCTTATCCCCATACTAGTTATTAT
MT-CO1	HSMT_COX1.1	874-973	HSMT_COX1.1:873	ATATTTACAGTAGGAATAGACGTAGACACACGAGCATATTTCACCTCCGCTACCATAATCATCGCTATCCCCACCGGCGTCAAAGTATTTAGCTGACTCG
MT-CO2	HSMT_COX2.1	217-316	HSMT_COX2.1:216	CTAGTCCTCATCGCCCTCCCATCCCTACGCATCCTTTACATAACAGACGAGGTCAACGATCCCTCCCTTACCATCAAATCAATTGGCCACCAATGGTACT
MT-CO3	HSMT_COX3.1	540-639	HSMT_COX3.1:539	GTACTTCGAGTCTCCCTTCACCATTTCCGACGGCATCTACGGCTCAACATTTTTTGTAGCCACAGGCTTCCACGGACTTCACGTCATTATTGGCTCAACT
MT-CYTB	HSMT_CYTB.1	947-1046	HSMT_CYTB.1:946	TATTTCGCCCACTAAGCCAATCACTTTATTGACTCCTAGCCGCAGACCTCCTCATTCTAACCTGAATCGGAGGACAACCAGTAAGCTACCCTTTTACCAT
MT-ND1	HSMT_ND1.1	462-561	HSMT_ND1.1:461	ACTAATAAGTGGCTCCTTTAACCTCTCCACCCTTATCACAACACAAGAACACCTCTGATTACTCCTGCCATCATGACCCTTGGCCATAATATGATTTATC
MT-ND2	HSMT_ND2.1	445-544	HSMT_ND2.1:444	CTAAACGTAAGCCTTCTCCTCACTCTCTCAATCTTATCCATCATAGCAGGCAGTTGAGGTGGATTAAACCAAACCCAGCTACGCAAAATCTTAGCATACT
MT-ND6	HSMT_ND6.1	192-291	HSMT_ND6.1:191	GGTTGTCTTTGGATATACTACAGCGATGGCTATTGAGGAGTATCCTGAGGCATGGGGGTCAGGGGTTGAGGTCTTGGTGAGTGTTTTAGTGGGGTTAGCG
MT-ND3	HSMT_ND3.1	136-235	HSMT_ND3.1:135	CCCGCCCGCGTCCCTTTCTCCATAAAATTCTTCTTAGTAGCTATTACCTTCTTATTATTTGATCTAGAAATTGCCCTCCTTTTACCCCTACCATGAGCCC
MT-ND3_TRNR	NC_012920.1	10344-10443	NC_012920.1:10343	ATCATCCTAGCCCTAAGTCTGGCCTATGAGTGACTACAAAAAGGATTAGACTGAACCGAATTGGTATATAGTTTAAACAAAACGAATGATTTCGACTCAT
MT-ND4	HSMT_ND4.1	968-1067	HSMT_ND4.1:967	CCTCATTACTATTCTGCCTAGCAAACTCAAACTACGAACGCACTCACAGTCGCATCATAATCCTCTCTCAAGGACTTCAAACTCTACTCCCACTAATAGC
MT-ND5	HSMT_ND5.1	1148-1247	HSMT_ND5.1:1147	TACCTTTCCTCACAGGTTTCTACTCCAAAGACCACATCATCGAAACCGCAAACATATCATACACAAACGCCTGAGCCCTATCTATTACTCTCATCGCTAC
TRNL2_MT-ND5	NC_012920.1	12286-12385	NC_012920.1:12285	ATCCATTGGTCTTAGGCCCCAAAAATTTTGGTGCAACTCCAAATAAAAGTAATAACCATGCACACTACTATAACCACCCTAACCCTGACTTCCCTAATTC
rc_MT-CO1	RC_012920.1	10226-10325	RC_012920.1:10225	GATGGTTAGGTCTACGGAGGCTCCAGGGTGGGAGTAGTTCCCTGCTAAGGGAGGGTAGACTGTTCAACCTGTTCCTGCTCCGGCCTCCACTATAGCAGAT
rc_MT-CO1_TRNS1	RC_012920.1	9075-9174	RC_012920.1:9074	TGGGGTTGGCTTGAAACCAGCTTTGGGGGGTTCGATTCCTTCCTTTTTTGTCTAGATTTTATGTATACGGGTTCTTCGAATGTGTGGTAGGGTGGGGGGC
rc_MT-ND5	RC_012920.1	3386-3485	RC_012920.1:3385	ATAGCGCCTAAGCATAGTGTTAGAGTTTGGATTAGTGGGCTATTTTCTGCTAGGGGGTGGAAGCGGATGAGTAAGAAGATTCCTGCTACAACTATAGTGC
rc_MT-ND5_ND6	RC_012920.1	2387-2486	RC_012920.1:2386	TATATATTGTAATTGAGATTGCTCGGGGGAATAGGTTATGTGATTAGGAGTAGGGTTAGGATGAGTGGGAAGAAGAAAGAGAGGAAGTAAAGTTTAATTA
rc_MT-TRNC_TRNY	RC_012920.1	10694-10793	RC_012920.1:10693	TGAAGCATTGGACTGTAAATCTAAAGACAGGGGTTAGGCCTCTTTTTACCAGCTCCGAGGTGATTTTCATATTGAATTGCAAATTCGAAGAAGCAGCTTC
rc_MT-TRNP	RC_012920.1	497-596	RC_012920.1:496	GGGTGAGTCAATACTTGGGTGGTACCCAAATCTGCTTCCCCATGAAAGAACAGAGAATAGTTTAAATTAGAATCTTAGCTTTGGGTGCTAATGGTGGAGT
rc_MT-TRNQ_TRNM	RC_012920.1	12169-12268	RC_012920.1:12168	TTAGGATGGGGTGTGATAGGTGGCACGGAGAATTTTGGATTCTCAGGGATGGGTTCGATTCTCATAGTCCTAGAAATAAGGGGGTTTAAGCTCCTATTAT
TRNV_MT-RNR2	NC_012920.1	1621-1720	NC_012920.1:1620	AAGCACCCAACTTACACTTAGGAGATTTCAACTTAACTTGACCGCTCTGAGCTAAACCTAGCCCCAAACCCACTCCACCTTACTACCAGACAACCTTAGC
TRNF_MT-RNR1	NC_012920.1	601-700	NC_012920.1:600	GCAATACACTGAAAATGTTTAGACGGGCTCACATCACCCCATAAACAAATAGGTTTGGTCCTAGCCTTTCTATTAGCTCTTAGTAAGATTACACATGCAA
TRNW_TRNA	NC_012920.1	5530-5629	NC_012920.1:5529	CAGACCAAGAGCCTTCAAAGCCCTCAGTAAGTTGCAATACTTAATTTCTGTAACAGCTAAGGACTGCAAAACCCCACTCTGCATCAACTGAACGCAAATC
TRND_COX2	NC_012920.1	7550-7649	NC_012920.1:7549	CAAAGTTAAATTATAGGCTAAATCCTATATATCTTAATGGCACATGCAGCGCAAGTAGGTCTACAAGACGCTACTTCCCCTATCATAGAAGAGCTTATCA
MT-ND4_TRNH	NC_012920.1	12088-12187	NC_012920.1:12087	CATTCTCCTCCTATCCCTCAACCCCGACATCATTACCGGGTTTTCCTCTTGTAAATATAGTTTAACCAAAACATCAGATTGTGAATCTGACAACAGAGGC
MT-RNR2_TRNL1	NC_012920.1	3181-3280	NC_012920.1:3180	TATCATCTCAACTTAGTATTATACCCACACCCACCCAAGAACAGGGTTTGTTAAGATGGCAGAGCCCGGTAATCGCATAAAACTTAAAACTTTACAGTCA
MT-ND6_TRNE	NC_012920.1	14624-14723	NC_012920.1:14623	ACAAACCCCATTACTAAACCCACACTCAACAGAAACAAAGCATACATCATTATTCTCGCACGGACTACAACCACGACCAATGATATGAAAAACCATCGTT
TRNM_MT-ND2	NC_012920.1	4420-4519	NC_012920.1:4419	AGCTATCGGGCCCATACCCCGAAAATGTTGGTTATACCCTTCCCGTACTAATTAATCCCCTGGCCCAACCCGTCATCTACTCTACCATCTTTGCAGGCAC
ATP5D	NM_001687.4	185-284	NM_001687.4:184	CCCGGCTGCCGCCTCTGGCCCCAACCAGATGTCCTTCACCTTCGCCTCTCCCACGCAGGTGTTCTTCAACGGTGCCAACGTCCGGCAGGTGGACGTGCCC
COX5B	NM_001862.2	241-340	NM_001862.2:240	CAGGCACCAGGGAAGACCCTAATTTAGTCCCCTCCATCTCCAACAAGAGAATAGTAGGCTGCATCTGTGAAGAGGACAATACCAGCGTCGTCTGGTTTTG
FASTKD2	NM_014929.2	1766-1865	NM_014929.2:1765	CATCGTCACATACAAATGCAAAGGTGGCAGAGGTGCTGAGCAGCCTTCTGGGAGGTGAAGGACACTTCTCAAAGGATGTGCACTTGCCACACAATTATCA
MRPS17	NM_015969.2	181-280	NM_015969.2:180	GCTCACGATGCCCTTCAGCAGTGCACAGTTGGGGATATTGTGCTTCTCAGAGCTTTACCTGTTCCACGAGCAAAGCATGTGAAACATGAACTGGCTGAGA
MTG1	NM_138384.2	1491-1590	NM_138384.2:1490	TGTGTGTTAAAGCTGCTCTCACCAGTGAAACCTAAGAAATGAGCAGGTTGGCAGCTAGGGTTTGTGTTGGAGGCTTTCGGTCCAGTGTCTTGCAGTCCTA
MTPAP	NM_018109.3	196-295	NM_018109.3:195	CAGCCTTCAGGGAGCGTGGAGACAGGCTTTGAAGACAAGATTCCCAAAAGGAGATTCTCTGAGATGCAAAATGAAAGACGAGAACAGGCACAGCGGACTG
NDUFA2	NM_002488.3	109-208	NM_002488.3:108	AAGCTGGGCCTGCGTGAGATTCGCATCCACTTATGTCAGCGCTCGCCCGGCAGCCAGGGCGTCAGGGACTTCATTGAGAAACGCTACGTGGAGCTGAAGA
POLG	NM_002693.2	3596-3695	NM_002693.2:3595	CTGTTGACTACTTACACCTCATGCTTGTGGCCATGAAGTGGCTGTTTGAAGAGTTTGCCATAGATGGGCGCTTCTGCATCAGCATCCATGACGAGGTTCG
POLRMT	NM_005035.3	3322-3421	NM_005035.3:3321	AGCAAATAGGAGGTGGAATTCAGAGCATCACCTACACCCACAACGGAGACATCAGCCGAAAGCCCAACACACGTAAGCAGAAGAACGGCTTCCCGCCCAA
SDHA	NM_004168.1	231-330	NM_004168.1:230	TGGAGGGGCAGGCTTGCGAGCTGCATTTGGCCTTTCTGAGGCAGGGTTTAATACAGCATGTGTTACCAAGCTGTTTCCTACCAGGTCACACACTGTTGCA
SUPV3L1	NM_003171.3	1536-1635	NM_003171.3:1535	TAAAGGAAATTTTGAAGAGGCCTGTGGATCCTATAAGGGCAGCTGGTCTTCATCCAACTGCTGAGCAGATTGAAATGTTTGCCTACCATCTCCCTGATGC
TBRG4	NM_004749.2	1406-1505	NM_004749.2:1405	TGCAAGCCGTCCTCCACCCTGAATTTCACATCCAATTTCTAGGGGGCAAGTCTCAGAAGGATCAGAACACCTTCCAGAAGCTGCTCCACATCAACGCCAC
TFAM	NM_003201.1	86-185	NM_003201.1:85	AGGCTCTCCGAGATTGGGGTCGGGTCACTGCCTCATCCACCGGAGCGATGGCGTTTCTCCGAAGCATGTGGGGCGTGCTGAGTGCCCTGGGAAGGTCTGG
PNPT1	NM_033109.4	563-662	NM_033109.4:562	TAGATGGTGTAAATGAGCCTGATGTCCTAGCAATTAATGGCGCTTCCGTAGCCCTCTCATTATCAGATATTCCTTGGAATGGACCTGTTGGGGCAGTACG
RMND1	NM_001271937.1	787-886	NM_001271937.1:786	CTACTGGGACAGAGAAAACCTGGAAGGACTTTACGATAAAACGTGTCAATTCCTTAGCATTGGCCGAAGAGTTAAGGTCATGAATGAAAAACTTCAGCAC
